# Variant antigen diversity in *Trypanosoma vivax* is not driven by recombination

**DOI:** 10.1101/733998

**Authors:** Sara Silva Pereira, Kayo J. G. de Almeida Castilho Neto, Craig W. Duffy, Peter Richards, Harry Noyes, Moses Ogugo, Marcos Rogério André, Zakaria Bengaly, Steve Kemp, Marta M. G. Teixeira, Rosangela Z. Machado, Andrew P. Jackson

## Abstract

African trypanosomes are vector-borne haemoparasites that cause African trypanosomiasis in humans and animals. Parasite survival in the bloodstream depends on immune evasion, achieved by antigenic variation of the Variant Surface Glycoprotein (VSG) coating the trypanosome cell surface. Recombination, or rather directed gene conversion, is fundamental in *Trypanosoma brucei*, as both a mechanism of *VSG* gene switching and of generating antigenic diversity during infections. *Trypanosoma vivax* is a related, livestock pathogen also displaying antigenic variation, but whose *VSG* lack key structures necessary for gene conversion in *T. brucei*. Thus, this study tests a long-standing prediction that *T. vivax* has a more restricted antigenic repertoire. Here we show that global *VSG* repertoire is broadly conserved across diverse *T. vivax* clinical strains. We use sequence mapping, coalescent approaches and experimental infections to show that recombination plays little, if any, role in diversifying *T. vivax VSG* sequences. These results explain interspecific differences in disease, such as propensity for self-cure, and indicate that either *T. vivax* has an alternate mechanism for immune evasion or else a distinct transmission strategy that reduces its reliance on long-term persistence. The lack of recombination driving antigenic diversity in *T. vivax* has immediate consequences for both the current mechanistic model of antigenic variation in African trypanosomes and species differences in virulence and transmission strategy, requiring us to reconsider the wider epidemiology of animal African trypanosomiasis.

---

African trypanosomes (*Trypanosoma* spp.) are unicellular hemoparasites and the cause of African Trypanosomiasis in animals and humans^1^. These parasites are transmitted by tsetse flies (*Glossina* spp.), and their proliferation in blood and other tissues leads to anaemia, immune and neurological dysfunction, which is typically fatal if untreated. The profound, negative impact of this disease on livestock productivity across sub-Saharan Africa is measured in billions of dollars annually^2^.

*Trypanosoma vivax* is a livestock parasite found throughout sub-Saharan Africa and South America^3–5^. Although superficially like the more familiar *T. brucei*, (the species responsible for Human African trypanosomiasis), and *T. congolense* (another livestock parasite), *T. vivax* is distinct in morphology and motility^6^, cellular ultrastructure^7,8^ and genetic repertoire^9,10^. Most conspicuously, it has a truncated life cycle in tsetse flies, lacking a procyclic stage in the insect midgut, and can be transmitted non-cyclically by other genera of hematophagous flies^6^.

Although distinct from *T. brucei, T. vivax* shares a defining phenotype with other African trypanosomes. Trypanosome cell surfaces are coated with a Variant Surface Glycoprotein (VSG) that undergoes antigenic variation^11^. Trypanosome genomes encode hundreds of alternative *VSG*, but each cell expresses just a single variant. Periodically, new variants emerge that have dynamically switched to an alternative expressed *VSG*^11^. Each VSG is strongly immunogenic but confers no heterologous protection. Thus, as antibodies clear the dominant VSG clones of the parasite infra-population, serologically distinct clones replace them, rendering cognate antibodies redundant and facilitating a persistent infection^12^.

Previously, we showed that *T. vivax VSG* are distinct from those in *T. brucei* or *T. congolense. T. vivax VSG* genes display much greater sequence divergence, and include sub-families absent in other species (named Fam23-26 inclusive^13^). In *T. brucei*, gene conversion is crucial to switching *VSG* genes and generating novel antigens^14,15^. However, sequence repeats known to facilitate gene conversion in *T. brucei* were absent from the *T. vivax* reference genome, suggesting that the *T. brucei-*based paradigm of antigenic variation might not apply there^10^.

Experiments from the pre-genomic era revealed certain enigmatic features that corroborate the distinctiveness of antigenic variation in *T. vivax* and which remain unexplained. Animals infected with *T. vivax* self-cure more often and faster compared with other species, which was attributed to antigenic exhaustion^16,17^. Clones expressing certain VSG re-emerged late in infection after the host had developed immunity^3,17^. Quite unlike *T. brucei* or *T. congolense*, recovered animals displayed immunity to strains from very distant locations, indicating that *T. vivax* serodemes could span countries, or even the whole continent^18,19^. Such features prompted the prediction that antigen repertoire in *T. vivax* would be smaller than in other trypanosomes^3^.

Here, we address these long-standing issues by characterising antigenic diversity in clinical *T. vivax* isolates. We apply the data to examine *VSG* recombination in parasite populations and to profile *VSG* expression during experimental infections in a goat model. The Variant Antigen Profile (VAP) we establish for *T. vivax* shows that *VSG* sequence patterns in *T. vivax* are incompatible with the current, *T. brucei-*based model for antigenic variation in trypanosomes.
