## Supplementary table 1 for "Variant antigen diversity in *Trypanosoma vivax* is not driven by recombination"

### Sheet: Sheet1
Supplementary Table 1. Names and details of isolation for Trypanosoma vivax clinical strains used in this study and descriptive statistics for their genome sequences.
Sample ID	Year	Host	Passage Species	Country	gDNA input (ng)	Number of reads	Sequencing Depth	Reads mapping to Y486 (%)	Y486 Coverage (%)	Assembly size (Mb)	Number of Contigs	Average contig size (bp)	n50 (bp)	Number of VSGs recovered
IL11	1973	Bovine	Mice	Nigeria	35.34	6769234	45.7291	38.721	78.7496	37.0073	69273	534	2640	247
IL1392	1981	Bovine	Goat	Nigeria	775.2	13159238	78.5394	79.228	77.3216	41.8874	94387	444	1511	303
IL2005	1969	Tsetse Fly	Goat	Uganda	61.37	3928236	6.65972	3.561	61.1122	147.462	557499	265	250	53
IL2323	1969	Tsetse Fly	Rat	Uganda	90.82	8378452	51.1076	52.931	70.9816	40.9844	95941	427	1316	133
IL2714	1969	Tsetse Fly	Rat	Uganda	53.58	9711727	59.0636	59.428	70.0934	41.1071	95907	429	1370	147
IL306	1973	Bovine	Mice	Nigeria	68.21	7989925	56.3021	31.072	78.7977	35.4779	59137	600	2659	182
IL3171	N/A	Bovine	Bovine	Gambia	480.7	4389398	7.01713	2.247	54.7455	156.382	589647	265	250	40
IL319	1973	Bovine	Mice	Nigeria	94.62	4374684	7.50946	11.133	69.9516	145.639	509952	286	265	180
IL338	1973	Bovine	Mice	Nigeria	110.77	4603533	7.67001	11.243	80.4489	150.05	532935	282	255	178
IL340	1962	Bovine	Mice	Nigeria	102.22	6601164	5.84797	24.387	77.6633	282.199	1185520	238	238	146
IL3638	1990	Bovine	N/A	Ivory Coast	541.5	4963855	70.6284	30.389	71.5345	17.5703	36388	483	878	52
IL3651	1990	Bovine	Rat	Ivory Coast	156.37	6502780	43.6388	25.232	70.5598	37.2535	68895	541	2736	68
IL3658	1990	Bovine	N/A	Ivory Coast	33.06	9521594	74.2315	20.362	71.975	32.0672	55966	573	2145	88
IL462	1973	Bovine	Mice	Nigeria	15.01	5727846	42.4928	31.469	78.6483	33.6989	58487	576	2784	183
IL465	1973	Bovine	Mice	Nigeria	271.7	5167301	41.4714	28.205	78.7543	31.1498	50906	612	2852	154
IL493	1973	Bovine	Mice	Nigeria	71.63	3517772	7.68529	10.147	78.6997	114.432	408094	280	258	152
IL596	1973	Bovine	Mice	Nigeria	69.73	4358820	7.06885	9.277	79.5765	154.156	556976	277	250	167
IL684	1973	Bovine	Mice	Nigeria	14.117	5188312	7.94076	13.81	80.1896	163.344	572291	285	260	210
ILV-21	1972	Bovine	Goat	Uganda	60.8	4869701	6.1978	2.935	50.9965	196.429	745003	264	250	42
TvBobo-2009	2009	Bovine	Mice	Burkina Faso	204.1	2774596	13.5121	29.49	33.6959	30.8013	92224	334	336	81
TvBobo-2014	2014	Bovine	Mice	Burkina Faso	143	4655672	8.12106	22.13	34.3145	85.9926	252940	340	341	238
TvBrRp	2008	Sheep	Goat	Brazil	2620	1694464	38.087	16.57	71.4353	6.67339	16911	395	422	115
TvD39	N/A	Bovine	Mice	Burkina Faso	43.42	4910527	5.21783	25.32	54.7481	141.166	398617	354	351	329
TvGondo	2011	Bovine	Mice	Burkina Faso	36.4	2952979	5.51197	27.68	47.3924	80.3609	226891	354	348	280
TviBrMi	1999	Bovine	Sheep	Brazil	1324	4413492	4.07573	57	57.1969	162.431	446704	364	356	436
TvKad	2011	Bovine	Mice	Burkina Faso	92.04	4178124	9.06083	22.47	32.7789	69.1679	205594	336	336	139
TvLins	2012	Bovine	Goat	Brazil	ND	5374632	44.47	81.04	67.21	36.26	178079	204	1837	409
TvMagna	2011	Bovine	Mice	Togo	43.84	4797280	3.49937	23.25	55.6174	205.635	694569	296	354	391
ND: the input quantity of gDNA for TvLins was not determined.
