## Supplementary table 3 for "Variant antigen diversity in *Trypanosoma vivax* is not driven by recombination"

### Sheet: Sheet1
	Supplementary table 3. Matrix showing the proportion of VSG read-pairs from strain genomes mapping to unpaired locations in the reference genome by phylotype.
		Reference read
	Phylotypes	1	2	3	4	5	6	7	8	9	10	11	12	13	14	15
Strain VSG	1	0.88	0	0.05	0	0	0	0	0	0	0	0	0	0.08	0	0
	2	0	1	0	0	0	0	0	0	0	0	0	0	0	0	0
	3	0.06	0.05	0.47	0	0	0	0	0	0	0	0	0	0	0	0.41
	4	0	0	0	1	0	0	0	0	0	0	0	0	0	0	0
	5	0	0	0	0.09	0.76	0.12	0.01	0.02	0	0	0	0	0	0	0
	6	0	0	0	0.15	0.07	0.69	0.01	0.09	0	0	0	0	0	0	0
	7	0	0	0	0	0	0	0.99	0	0	0	0	0	0	0	0
	8	0	0	0	0.17	0.13	0.5	0	0.2	0	0	0	0	0	0	0
	9	0	0	0	0	0	0	0	0	0.93	0	0.07	0	0	0	0
	10	0	0	0	0	0	0	0	0	0	0.85	0	0	0	0	0.15
	11	0	0	0	0	0	0	0	0	0	0	0.64	0.06	0.01	0.01	0.27
	12	0	0	0	0	0	0	0	0	0	0	0.15	0.85	0	0	0
	13	0	0	0	0	0	0	0	0	0	0	0.02	0.01	0.96	0	0.01
	14	0	0	0	0	0	0	0	0	0	0	0.21	0	0	0.69	0.1
	15	0	0.01	0.08	0	0	0	0	0	0	0	0.16	0	0.02	0	0.74
	Note: Previously, we suggested that genetic exchange between T. congolense VSG phylotypes may be precluded by their distinct structures [Silva Pereira et al. 2018], and that this may effectively limit recombination rate [Jackson et al. 2012]. In this study, we found that T. brucei multi-coupled VSG have significantly higher TMRCA variance than T. congolense VSG (p < 0.001), indicating that the fo…
