## Supplementary table 4 for "Variant antigen diversity in *Trypanosoma vivax* is not driven by recombination"

### Sheet: Sheet1
Supplementary Table 4. Descriptions of T. vivax transcriptomes created from blood samples extracted at peak parasitaemia during experimental infections.
Sample ID	Animal ID	Peak Number	Days Post-Infection	Number of Reads	Reads Mapping to Goat	% Reads Mapping to Goat	Number of Transcripts after Host depletion	VSG
A1P1	1	1	5	14848529	406850	0.0274	15757
A1P2	1	2	9	2099999	655620	0.3122	11728
A1P3	1	3	19	5895243	2.75426e+06	0.4672	4037
A1P4	1	4	22	804553	126556	0.1573	6147
A1P5	1	5	25	11345842	2.7854e+06	0.2455	3919
A1P6	1	6	34	17244772	8.31198e+06	0.482	78056
A2P1	2	1	5	29305394	788315	0.0269	28562
A2P2	2	2	15	1696710	1.18498e+06	0.6984	3494
A2P3	2	3	17	3736774	647209	0.1732	12526
A2P4	2	4	25	14262232	902799	0.0633	17080
A2P5	2	5	32	19001847	4.15599e+06	0.218715	50873
A2P6	2	6	34	15615481	1.06833e+06	0.0684146	46211
A2P7	2	7	38	21445511	560113	0.026118	80796
A3P1	3	1	7	16754354	738867	0.0441	23721
A3P2	3	2	14	7770000	395493	0.0509	15355
A3P3	3	3	18	9102610	2.6971e+06	0.2963	1270
A3P4	3	4	22	13849275	2.06908e+06	0.1494	11738
A3P5	3	5	30	23048390	3.08876e+06	0.134012	97646
A4P1	4	1	7	8895246	2.31721e+06	0.2605	1339
A4P2	4	2	15	11910714	8.58762e+06	0.721	1138
A4P3	4	3	27	3956862	2.38361e+06	0.6024	875
A4P4	4	4	30	19685296	1.38143e+06	0.0701759	164188
A4P5	4	5	34	16164283	3.86582e+06	0.239158	3929
A4P6	4	6	41	24866189	344203	0.0138422	67209
A5P1	5	1	5	30519489	1.59739e+07	0.5234	3053
A5P2	5	2	9	7826275	4.8202e+06	0.6159	4883
A5P3	5	3	17	6688607	254836	0.0381	4695
A5P4	5	4	21	14467669	1.20125e+07	0.8303	2753
A5P5	5	5	25	152596	62366	0.4087	1175
A5P6	5	6	27	46822446	1.19725e+07	0.2557	18264
A5P7	5	7	30	16612629	6.05319e+06	0.364373	85087
A5P8	5	8	34	17212648	3.35147e+06	0.19471	96020
A5P9	5	9	41	15027435	748762	0.0498263	56236
D0	Original Stabilate	0	0	16463970	184396	0.0112	4028
