## Supplementary table 5 for "Variant antigen diversity in *Trypanosoma vivax* is not driven by recombination"

### Sheet: Sheet1
Supplementary Table 5: Names and details of isolation for African trypanosome parasite strains of which genome sequences were used in this study.
Isolate	Subspecies	Country	Host	Date collected	Publication
KP33 clone 16	T. brucei brucei	Ivory Coast	Tsetse fly	1989	Sistrom et al. 2014
LM 56 clone 6	T. brucei brucei	Ivory Coast	Pig	1992	Sistrom et al. 2014
KETRI1902	T. brucei brucei	Kenya	Waterbuck	1971	Sistrom et al. 2014
STIB213	T. brucei brucei	Tanzania	Hyena	1971	Sistrom et al. 2014
427 var 3	T. brucei brucei	Uganda	Sheep	1960	Sistrom et al. 2014
H884	T. brucei brucei	Uganda	Bovine	2003	Sistrom et al. 2014
TREU 927/4	T. brucei brucei	Kenya	Tsetse fly	1970	Gibson, 2012
MOS	T. brucei gambiense	Cameroon	Human	1974	Weir et al. 2016
YENB17_4	T. brucei gambiense	Guinea	Human	2002	Weir et al. 2016
DOB112_KIVI	T. brucei gambiense	Guinea	Human	2002	Weir et al. 2016
BROB7_16_KIVI	T. brucei gambiense	Guinea	Human	2002	Weir et al. 2016
S14_5_1	T. brucei gambiense	Ivory Coast	Human	2002	Weir et al. 2016
SETRA	T. brucei gambiense	Ivory Coast	Human	1979	Weir et al. 2016
KOBIR	T. brucei gambiense	Ivory Coast	Human	1982	Weir et al. 2016
ADZAM	T. brucei gambiense	Ivory Coast	Human	1983	Weir et al. 2016
SEVAL	T. brucei gambiense	Ivory Coast	Human	1984	Weir et al. 2016
B4_I314P	T. brucei gambiense	Ivory Coast	Human	2004	Weir et al. 2016
AMAN_KIVI	T. brucei gambiense	Ivory Coast	Human	2001	Weir et al. 2016
STIB809	T. brucei rhodesiense	Ethiopia	Human	1967	Sistrom et al. 2014
LVH56	T. brucei rhodesiense	Kenya	Human	1978	Sistrom et al. 2014
EATRO-0240	T. brucei rhodesiense	Uganda	Human	1961	Sistrom et al. 2014
H885	T. brucei rhodesiense	Uganda	human	2010	Sistrom et al. 2014
IL1180	T. congolense	Tanzania	Lion	1961	Silva Pereira et al. 2018
IL1769	T. congolense	Tanzania	Lion	1971	Silva Pereira et al. 2018
IL2281	T. congolense	Nigeria	Cattle	1979	Silva Pereira et al. 2018
IL274	T. congolense	Kenya	Dog	1976	Silva Pereira et al. 2018
IL2992	T. congolense	Kenya	Cattle	1966	Silva Pereira et al. 2018
IL3019	T. congolense	Kenya	Cattle	1966	Silva Pereira et al. 2018
IL3021	T. congolense	Kenya	Cattle	1966	Silva Pereira et al. 2018
IL3022	T. congolense	Kenya	Cattle	1966	Silva Pereira et al. 2018
IL3035	T. congolense	Kenya	Cattle	1985	Silva Pereira et al. 2018
IL3180	T. congolense	Kenya	Cattle	1966	Silva Pereira et al. 2018
IL3296	T. congolense	Tanzania	Cattle	1972	Silva Pereira et al. 2018
IL3674	T. congolense	Gambia	Cattle	1979	Silva Pereira et al. 2018
IL3675	T. congolense	Gambia	Cattle	1979	Silva Pereira et al. 2018
IL3688	T. congolense	Tanzania	Lion	1961	Silva Pereira et al. 2018
IL374	T. congolense	Kenya	Dog	1976	Silva Pereira et al. 2018
IL3775	T. congolense	Kenya	Cattle	1966	Silva Pereira et al. 2018
IL3897	T. congolense	Burkina Faso	Cattle	1982	Silva Pereira et al. 2018
IL3949	T. congolense	Kenya	Cattle	1972	Silva Pereira et al. 2018
IL3954	T. congolense	Nigeria	Cattle	1967	Silva Pereira et al. 2018
IL396	T. congolense	Kenya	Dog	1976	Silva Pereira et al. 2018
IL3978	T. congolense	unknown	unknown	1992	Silva Pereira et al. 2018
IL399	T. congolense	Kenya	Dog	1976	Silva Pereira et al. 2018
IL409	T. congolense	Kenya	Dog	1976	Silva Pereira et al. 2018
IL410	T. congolense	Kenya	Dog	1976	Silva Pereira et al. 2018
IL439	T. congolense	Kenya	Dog	1976	Silva Pereira et al. 2018
ILC-22	T. congolense	Tanzania	Cattle	1970	Silva Pereira et al. 2018
ILC-66	T. congolense	Kenya	Dog	1976	Silva Pereira et al. 2018
E110	T. evansi	Brazil	Capybara	1985	Sistrom et al. 2014
STIB810	T. evansi	China	Buffalo	1985	Sistrom et al. 2014
KETRI 2479	T. evansi	Kenya	Camel	1980	Sistrom et al. 2014
IL340	T. vivax	Nigeria	Bovine	1962	unpublished
IL2323	T. vivax	Uganda	Tsetse fly	1969	unpublished
IL2005	T. vivax	Uganda	Tsetse fly	1969	unpublished
IL2714	T. vivax	Uganda	Tsetse fly	1969	unpublished
ILV-21	T. vivax	Uganda	Bovine	1972	unpublished
IL493	T. vivax	Nigeria	Bovine	1973	unpublished
IL11	T. vivax	Nigeria	Bovine	1973	unpublished
IL306	T. vivax	Nigeria	Bovine	1973	unpublished
IL462	T. vivax	Nigeria	Bovine	1973	unpublished
IL684	T. vivax	Nigeria	Bovine	1973	unpublished
IL465	T. vivax	Nigeria	Bovine	1973	unpublished
IL319	T. vivax	Nigeria	Bovine	1973	unpublished
IL338	T. vivax	Nigeria	Bovine	1973	unpublished
IL1392	T. vivax	Nigeria	Bovine	1981	unpublished
IL3658	T. vivax	Ivory Coast	Bovine	1990	unpublished
IL3638	T. vivax	Ivory Coast	Bovine	1990	unpublished
IL3651	T. vivax	Ivory Coast	Bovine	1990	unpublished
IL3171	T. vivax	The Gambia	Bovine	N/A	unpublished
IL596	T. vivax	Nigeria	Bovine	1973	unpublished
